# Mealtime alters daily rhythm in nuclear O-GlcNAc proteome to regulate hepatic gene expression

**DOI:** 10.1101/2024.06.13.598946

**Authors:** Xianhui Liu, Yao D Cai, Chunyan Hou, Xu Liu, Youcheng Luo, Aron Judd P. Mendiola, Xuehan Xu, Yige Luo, Haiyan Zheng, Caifeng Zhao, Ching-Hsuan Chen, Yong Zhang, Yang K. Xiang, Junfeng Ma, Joanna C. Chiu

## Abstract

The liver circadian clock and hepatic transcriptome are highly responsive to metabolic signals generated from feeding-fasting rhythm. Previous studies have identified a number of nutrient-sensitive signaling pathways that could interpret metabolic input to regulate rhythmic hepatic biology. Here, we investigated the role of O-GlcNAcylation, a nutrient-sensitive post-translational modification (PTM) in mediating metabolic regulation of rhythmic biology in the liver. We observe daily oscillation of global nuclear protein O-GlcNAcylation in the liver of mice subjected to night-restricted feeding (NRF) using label-free global O-GlcNAc proteomics. Additional site-specific O-GlcNAc analysis by tandem mass tag mass spectrometry further supports temporal differences in O-GlcNAcylation by revealing day-night differences. Proteins involved in gene expression are enriched among rhythmically O-GlcNAcylated proteins, suggesting rhythmic O-GlcNAcylation may directly regulate the daily rhythmicity of the hepatic transcriptome. We show that rhythmic O-GlcNAcylation can also indirectly modulate the hepatic transcriptome by interacting with phosphorylation. Several proteins harboring O-GlcNAcylation-phosphorylation interplay motif exhibit rhythmic O-GlcNAcylation and phosphorylation. Specifically, we show that O-GlcNAcylation occurs at a phospho-degron of a key circadian transcriptional activator, circadian locomotor output cycles kaput (CLOCK), thus regulating its stability and transcriptional output. Finally, we report that day-restricted feeding (DRF) in the nocturnal mouse significantly alters O-GlcNAcylation rhythm. Whereas global O-GlcNAcylation analysis indicates dampening of global O-GlcNAcylation rhythm in mice fed under DRF, site-specific analysis reveals differential responses of O-GlcNAc sites when timing of food intake is altered. Notably, a substantial number of O-GlcNAcylation sites exhibit inverted day-night profiles when mice are subjected to DRF. This suggests the dysregulation of daily nuclear protein O-GlcNAcylation rhythm may contribute to the disruption in liver transcriptomic rhythm previously observed in DRF condition. In summary, our results provide new mechanistic insights into metabolic regulation of daily hepatic transcriptomic rhythm via interplay between O-GlcNAcylation and phosphorylation and shed light on the deleterious effects of improper mealtimes.
