## Supplemental File 4 for "Mealtime alters daily rhythm in nuclear O-GlcNAc proteome to regulate hepatic gene expression"

### Sheet: Sheet1
S4 File. Protein complex analysis for rhythmic label-free global O-GlcNAc proteome.
ComplexID	ComplexName	Organism	Synonyms	Cell.line	subunits.UniProt.IDs.	Protein.complex.purification.method	GO.ID	GO.description	FunCat.ID	FunCat.description	PubMed.ID	Complex.comment	Disease.comment	Subunits.comment	SWISSPROT.organism	subunits.Protein.name.	subunits.Gene.name.	subunits.Gene.name.syn.	target_protein
6312	P300\u2013Clock\u2013Bmal1 complex	Mouse	None	liver	B2RWS6;O08785;Q9WTL8	MI:0019-coimmunoprecipitation	GO:1990513	CLOCK-BMAL transcription complex	None	None	12483227	None	None	None	Mus musculus (Mouse);Mus musculus (Mouse);Mus musculus (Mouse)	Histone acetyltransferase p300;Circadian locomoter output cycles protein kaput;Aryl hydrocarbon receptor nuclear translocator-like protein 1	Ep300;Clock;Arntl	P300;None;Bmal1	O08785
7006	Arntl-Clock-Cry1 complex	Mouse	Arntl-Clock-Cry1-(DNA-E-box) complex; Bmal1-Clock-Cry1 complex	fibroblasts	O08785;P97784;Q9WTL8	MI:0019-coimmunoprecipitation;MI:0276-blue native page	GO:0070888;GO:1990513;GO:0007623;GO:0005634	E-box binding;CLOCK-BMAL transcription complex;circadian rhythm;nucleus	70.1	nucleus	21613214	CLOCK:BMAL1 binds to an E-box sequence in DNA and CRY binds stably to the CLOCK:BMAL1:E-box ternary complex independently of PER.	None	None	Mus musculus (Mouse);Mus musculus (Mouse);Mus musculus (Mouse)	Circadian locomoter output cycles protein kaput;Cryptochrome-1;Aryl hydrocarbon receptor nuclear translocator-like protein 1	Clock;Cry1;Arntl	None;None;Bmal1	O08785
7008	Arntl-Clock-Cry2 complex	Mouse	Arntl-Clock-Cry2-(DNA-E-box) complex; Bmal1-Clock-Cry2 complex	fibroblasts	O08785;Q9R194;Q9WTL8	MI:0413-electrophoretic mobility shift assay	GO:0007623;GO:1990513;GO:0005634;GO:0070888	circadian rhythm;CLOCK-BMAL transcription complex;nucleus;E-box binding	70.1	nucleus	21613214	CLOCK:BMAL1 binds to an E-box sequence in DNA and CRY binds stably to the CLOCK:BMAL1:E-box ternary complex independently of PER.	None	None	Mus musculus (Mouse);Mus musculus (Mouse);Mus musculus (Mouse)	Circadian locomoter output cycles protein kaput;Cryptochrome-2;Aryl hydrocarbon receptor nuclear translocator-like protein 1	Clock;Cry2;Arntl	None;Kiaa0658;Bmal1	O08785
8471	Cbll1-Virma-Wtap-Zc3h13 complex	Mouse	Hakai-Virilizer-Wtap-Zc3h13 complex; m(6)A methyltransferase complex	Mouse embryonic stem cells	A2AIV2;E9Q784;Q9ER69;Q9JIY2	MI:0007-anti tag coimmunoprecipitation	GO:0080009;GO:0005634;GO:0006397;GO:2000648	mRNA methylation;nucleus;mRNA processing;positive regulation of stem cell proliferation	70.10;11.04.03	nucleus;mRNA processing (splicing, 5'-, 3'-end processing)	29547716	N6-methyladenosine (m6A) is an abundant modification in eukaryotic mRNA, regulating mRNA dynamics by influencing mRNA stability, splicing, export, and translation. Zc3h13 depletion, as does WTAP, Virilizer, or Hakai, impairs self-renewal and triggers mESC differentiation.	None	Upon Zc3h13 knockdown, a great majority of WTAP, Virilizer, and Hakai translocate to the cytoplasm and form a Cbll1-Mettl3-Mettl14-Virma-Wtap complex (see complex-ID 8472). Mettl3 and Mettl14 also form a separate complex. In the nucleus the Cbll1-Virma-Wtap-Zc3h13 complex forms a complex with the Mettl3-Mettl14 complex (see complex-ID 7809).	Mus musculus (Mouse);Mus musculus (Mouse);Mus musculus (Mouse);Mus musculus (Mouse)	Protein virilizer homolog;Zinc finger CCCH domain-containing protein 13;Pre-mRNA-splicing regulator WTAP;E3 ubiquitin-protein ligase Hakai	Virma;Zc3h13;Wtap;Cbll1	Kiaa1429;None;None;Hakai	Q9JIY2
8472	Cbll1-Mettl3-Mettl14-Virma-Wtap complex	Mouse	Hakai-Mettl3-Mettl14-Virilizer-Wtap complex	Mouse embryonic stem cells	A2AIV2;Q3UIK4;Q8C3P7;Q9ER69;Q9JIY2	MI:0007-anti tag coimmunoprecipitation	GO:0005737;GO:2000738	cytoplasm;positive regulation of stem cell differentiation	70.03	cytoplasm	29547716	Zc3h13 depletion and formation of the Cbll1-Mettl3-Mettl14-Virma-Wtap complex in the cytoplasm impairs self-renewal and triggers mESC differentiation.	None	Upon Zc3h13 knockdown (see complex-ID 8471), a great majority of WTAP, Virilizer, and Hakai translocate to the cytoplasm and form a Cbll1-Mettl3-Mettl14-Virma-Wtap complex. Mettl3 and Mettl14 also form a separate complex.	Mus musculus (Mouse);Mus musculus (Mouse);Mus musculus (Mouse);Mus musculus (Mouse);Mus musculus (Mouse)	Protein virilizer homolog;N6-adenosine-methyltransferase non-catalytic subunit;N6-adenosine-methyltransferase subunit METTL3;Pre-mRNA-splicing regulator WTAP;E3 ubiquitin-protein ligase Hakai	Virma;Mettl14;Mettl3;Wtap;Cbll1	Kiaa1429;Kiaa1627;Mta70;None;Hakai	Q9JIY2
2608	Brd4-P-TEFb complex	Mouse	None	None	Q99J95;Q9ESU6;Q9QWV9	MI:0006-anti bait coimmunoprecipitation;MI:0115-yeast display	GO:0006354;GO:0045893;GO:0005634;GO:0070816	DNA-templated transcription, elongation;positive regulation of transcription, DNA-templated;nucleus;phosphorylation of RNA polymerase II C-terminal domain	11.02.03.01.04;11.02.03.04.01;70.10	transcription elongation;transcription activation;nucleus	16109376	None	None	None	Mus musculus (Mouse);Mus musculus (Mouse);Mus musculus (Mouse)	Cyclin-dependent kinase 9;Bromodomain-containing protein 4;Cyclin-T1	Cdk9;Brd4;Ccnt1	None;Mcap;None	Q9QWV9
101	Nucleolar remodeling complex (NoRC complex)	Mouse	Baz2a-Smarca5 complex	NIH-3T3 cells	Q91YE5;Q91ZW3	MI:0004-affinity chromatography technology	GO:0006338;GO:0006356;GO:0005634;GO:0006265;GO:0051276	chromatin remodeling;regulation of transcription by RNA polymerase I;nucleus;DNA topological change;chromosome organization	70.10;10.01.09.05;42.10.03	nucleus;DNA conformation modification (e.g. chromatin);organization of chromosome structure	11532953	NoRC induces nucleosome sliding in an ATP- and histone H4 tail-dependent fashion. This complex may serve a role in the regulation of the rDNA locus.	None	None	Mus musculus (Mouse);Mus musculus (Mouse)	Bromodomain adjacent to zinc finger domain protein 2A;SWI/SNF-related matrix-associated actin-dependent regulator of chromatin subfamily A member 5	Baz2a;Smarca5	Kiaa0314 Tip5;Snf2h	Q91YE5
6454	Zipzap/p200-Srf-p49/STRAP-Nkx2.5 complex	Mouse	Arid2-Srf-Srfbp1-Nkx-2-5 complex	NIH3T3 cells	E9Q7E2;P42582;Q9CZ91;Q9JM73	MI:0006-anti bait coimmunoprecipitation	GO:0006355	regulation of transcription, DNA-templated	11.02.03.04	transcriptional control	16782067	Zipzap may serve as a transcription co-activator for the regulation of cardiac gene expression.	None	None	Mus musculus (Mouse);Mus musculus (Mouse);Mus musculus (Mouse);Mus musculus (Mouse)	Protein Arid2;Homeobox protein Nkx-2.5;Serum response factor-binding protein 1;Serum response factor	Arid2;Nkx2-5;Srfbp1;Srf	zipzap/p200;Csx, Nkx-2.5, Nkx2e;p49/STRAP;None	E9Q7E2
8423	Duoxa1-Lmna complex	Mouse	Nip1-Laminin A7C complex	P19 cells	P48678;Q8VE49	MI:0019-coimmunoprecipitation	GO:0030182	neuron differentiation	43.03.13	neuron	20233719	None	None	None	Mus musculus (Mouse);Mus musculus (Mouse)	Prelamin-A/C;Dual oxidase maturation factor 1	Lmna;Duoxa1	Lmn1;None	P48678
2750	Gata1-Fog1-MeCP1 complex	Mouse	None	None	O09106;O35615;P17679;P70288;Q60972;Q60973;Q6PDQ2;Q8K4B0;Q8VHR5;Q924K8;Q9R190;Q9Z2D8;Q9Z2E1	MI:0019-coimmunoprecipitation	GO:0006265;GO:0045892;GO:0051276;GO:0005634	DNA topological change;negative regulation of transcription, DNA-templated;chromosome organization;nucleus	10.01.09.05;11.02.03.04.03;42.10.03;70.10	DNA conformation modification (e.g. chromatin);transcription repression;organization of chromosome structure;nucleus	15920471	Experiments strongly suggest that GATA-1, FOG-1 and MeCP1 form the repressive complex responsible for GATA-2 silencing.	None	None	Mus musculus (Mouse);Mus musculus (Mouse);Mus musculus (Mouse);Mus musculus (Mouse);Mus musculus (Mouse);Mus musculus (Mouse);Mus musculus (Mouse);Mus musculus (Mouse);Mus musculus (Mouse);Mus musculus (Mouse);Mus musculus (Mouse);Mus musculus (Mouse);Mus musculus (Mouse)	Histone deacetylase 1;Zinc finger protein ZFPM1;Erythroid transcription factor;Histone deacetylase 2;Histone-binding protein RBBP4;Histone-binding protein RBBP7;Chromodomain-helicase-DNA-binding protein 4;Metastasis-associated protein MTA1;Transcriptional repressor p66-beta ;Metastasis-associated protein MTA3;Metastasis-associated protein MTA2 ;Methyl-CpG-binding domain protein 3 ;Methyl-CpG-bind…	Hdac1;Zfpm1;Gata1;Hdac2;Rbbp4;Rbbp7;Chd4;Mta1;Gatad2b;Mta3;Mta2;Mbd3;Mbd2	None;Fog, Fog1;Gf-1;Yy1bp;Rbap48;Rbap46;None;;;;Mta1l1;;	Q8VHR5
7785	Hnf1a-Kdm6a complex	Mouse	None	mouse acinar cell line	O70546;P22361	MI:0096-pull down	GO:0005634;GO:0006355	nucleus;regulation of transcription, DNA-templated	70.10;11.02.03.04	nucleus;transcriptional control	32154941	Hnf1a recruits Kdm6a to activate differentiation programs of pancreatic exocrine epithelial cells, thereby suppressing oncogenic and epithelial-mesenchymal transition (EMT) pathways.	Hnf1a deficiency partially phenocopies Kdm6a-driven tumorigenesis in mice, and Hnf1a/Kdm6a deficiency is a prominent feature of the genetic programs of non-classical human pancreatic ductal adenocarcinoma (PDAC) tumors.	None	Mus musculus (Mouse);Mus musculus (Mouse)	Lysine-specific demethylase 6A;Hepatocyte nuclear factor 1-alpha	Kdm6a;Hnf1a	Utx;Tcf1	O70546
