## Supplemental File 8 for "Mealtime alters daily rhythm in nuclear O-GlcNAc proteome to regulate hepatic gene expression"

### Sheet: Kinases in proteome 
S8 File. Rhythmic kinases detected in proteomic, phosphoproteomic and O-GlcNAc proteomic datasets
Uniprot	Description	pVal	FDR	phase	peak.shape	period	ZT3_1	ZT3_2	ZT3_3	ZT7_1	ZT7_2	ZT7_3	ZT11_1	ZT11_2	ZT11_3	ZT15_1	ZT15_2	ZT15_3	ZT19_1	ZT19_2	ZT19_3	ZT23_1	ZT23_2	ZT23_3
Q9DC28	Casein kinase I isoform delta OS=Mus musculus OX=10090 GN=Csnk1d PE=1 SV=2	0.00847632	0.17043	20	16	24	358.9	429	432.2	320	394.5	391.4	323	332.6	303.9	371.1	427.6	350.7	399.4	520.8	414.8	439	360.9	352.8
P47811	Mitogen-activated protein kinase 14 OS=Mus musculus OX=10090 GN=Mapk14 PE=1 SV=3	0.0088295	0.171439	20	8	24	184	154.3	168.3	184.8	186.3	215.6	191.9	173.3	188.5	195.3	191.1	232.5	201.9	190.4	255.7	201.5	179.4	262.6

### Sheet: Kinases in phosphoproteome
S8 File. Rhythmic kinases detected in proteomic, phosphoproteomic and O-GlcNAc proteomic datasets
Master Protein Accessions	Description	sequence	Modifications	Normalized	pVal	FDR	phase	peak.shape	period	ZT3_1	ZT3_2	ZT3_3	ZT7_1	ZT7_2	ZT7_3	ZT11_1	ZT11_2	ZT11_3	ZT15_1	ZT15_2	ZT15_3	ZT19_1	ZT19_2	ZT19_3	ZT23_1	ZT23_2	ZT23_3	JTK_pvalue	JTK_BH.Q	JTK_period	JTK_adjphase	JTK_amplitude	LS_pvalue	LS_BH.Q	LS_period	LS_adjphase	LS_amplitude	meta2d_pvalue	meta2d_BH.Q	meta2d_period	meta2d_phase	meta2d_Base	meta2d_AMP	meta2d_rAMP
Q9R078	5'-AMP-activated protein kinase subunit beta-1 OS=Mus musculus OX=10090 GN=Prkab1 PE=1 SV=2	RDSSGGAK	N-Term(TMTpro); S3(Phospho); K8(TMTpro)	N	0.00547972	0.13747	4	12	24	1675.29	1569.95	1701.86	1574.48	1405.79	1628.21	1452.26	1308.16	1690.99	1163.79	1265.88	1326.58	1582.72	1480.95	1560.25	1352.93	1374.28	1537.78	1649.03	1536.16	1483.8	1252.08	1541.31	1421.67
Q03141	MAP/microtubule affinity-regulating kinase 3 OS=Mus musculus OX=10090 GN=Mark3 PE=1 SV=2	RYSDHAGPAIPSVVAYPK	N-Term(TMTpro); Y2(Phospho); K18(TMTpro)	Y	0.00906045	0.182101	4	12	24	44.4157	38.92	63.3906	37.0592	42.9073	49.0034	31.3388	42.0865	30.5866	27.1682	39.7194	34.5786	36.2067	44.4671	36.4961	37.1828	49.6324	47.0113	48.9088	42.99	34.6706	33.8221	39.0566	44.6088
A0A0R4J124	SRSF protein kinase 2 OS=Mus musculus OX=10090 GN=Srpk2 PE=1 SV=1	TVSASSTGDLPK	N-Term(TMTpro); S6(Phospho); K12(TMTpro)	Y	9.0135e-05	0.0142421	16	16	24	186.042	162.419	246.836	214.773	155.999	245.319	299.056	324.932	189.188	444.563	363.131	370.93	292.583	276.094	243.402	265.492	269.044	209.086	198.432	205.364	271.059	392.875	270.693	247.874
D3Z783	RAC-alpha serine/threonine-protein kinase OS=Mus musculus OX=10090 GN=Akt1 PE=1 SV=2	SGSPSDNSGAEEMEVSLAKPK	N-Term(TMTpro); S5(Phospho); S8(Phospho); K19(TMTpro); K21(TMTpro)	N	0.000736684	0.0461145	16	8	24	25.3832	29.8363	29.5173	26.1897	30.2932	34.6562	27.0183	37.4803	35.3614	31.282	39.0206	32.2022	27.2446	27.4679	30.5048	23.3604	27.3762	22.9488	28.2456	30.3797	33.2867	34.1682	28.4058	24.5618
Q9Z1M4	Ribosomal protein S6 kinase beta-2 OS=Mus musculus OX=10090 GN=Rps6kb2 PE=1 SV=1	RLNSSPRTPISPLK	N-Term(TMTpro); S4(Phospho); S5(Phospho); K14(TMTpro)	N	0.00205329	0.0807377	16	16	24	146.003	211.867	199.037	164.872	194.364	202.338	206.798	229.998	191.909	260.783	267.642	237.268	203.654	250.833	220.103	179.688	260.621	201.14	185.635	187.191	209.568	255.231	224.863	213.816
Q8BRK8	5'-AMP-activated protein kinase catalytic subunit alpha-2 OS=Mus musculus OX=10090 GN=Prkaa2 PE=1 SV=3	SGSSTPQR	N-Term(TMTpro); T5(Phospho)	N	0.00331417	0.108044	16	8	24	217.922	233.636	224.557	245.4	243.768	298.382	237.462	248.894	261.251	307.259	292.501	224.156	251.721	243.287	204.985	215.468	164.148	218.585	225.372	262.517	249.202	274.639	233.331	199.4
Q61136	Serine/threonine-protein kinase PRP4 homolog OS=Mus musculus OX=10090 GN=Prpf4b PE=1 SV=3	SKSQDQAR	N-Term(TMTpro); S1(Phospho); K2(TMTpro)	Y	0.00546741	0.13747	16	16	24	385.521	388.497	465.622	390.177	379.923	448.358	404.798	500.109	467.266	508.123	510.548	577.029	413.046	549.233	462.275	432.66	481.972	566.774	413.213	406.153	457.391	531.9	474.851	493.802
O35493	Dual specificity protein kinase CLK4 OS=Mus musculus OX=10090 GN=Clk4 PE=1 SV=1	RSSPKR	N-Term(TMTpro); S2(Phospho); S3(Phospho); K5(TMTpro)	Y	0.00663	0.152646	16	20	24	93.7977	85.5734	98.3217	109.174	77.4528	76.8352	76.1946	79.957	72.3449	123.038	121.49	112.251	93.8302	94.279	89.663	102.915	124.751	99.9574	92.5643	87.8206	76.1655	118.926	92.5907	109.208
Q9DC28	Casein kinase I isoform delta OS=Mus musculus OX=10090 GN=Csnk1d PE=1 SV=2	GLPSTASGRLR	N-Term(TMTpro); S4(Phospho); S7(Phospho)	Y	0.0071895	0.163605	16	16	24	76.6249	84.5591	79.0999	86.3367	65.3606	86.2949	75.3674	92.7456	89.9361	110.288	97.8676	135.301	91.8882	101.008	87.1831	84.082	119.919	118.017	80.0946	79.3307	86.0163	114.486	93.3599	107.339
Q8BRK8	5'-AMP-activated protein kinase catalytic subunit alpha-2 OS=Mus musculus OX=10090 GN=Prkaa2 PE=1 SV=3	MPPLIADSPK	N-Term(TMTpro); S8(Phospho); K10(TMTpro)	N	0.00847632	0.177243	16	16	24	69.5579	73.0843	70.2061	96.9226	53.8771	66.354	219.98	129.25	79.379	172.2	163.621	126.606	72.9767	90.1511	154.774	155.539	124.178	129.593	70.9494	72.3846	142.869	154.142	105.967	136.437
Q8BRK8	5'-AMP-activated protein kinase catalytic subunit alpha-2 OS=Mus musculus OX=10090 GN=Prkaa2 PE=1 SV=3	MPPLIADSPK	N-Term(TMTpro); M1(Oxidation); S8(Phospho); K10(TMTpro)	N	0.0088295	0.17983	16	16	24	369.139	439.963	474.737	451.824	421.055	405.52	755.204	609.916	434.098	634.578	647.049	552.786	431.633	487.782	626.834	579.378	497.261	565.413	427.946	426.133	599.739	611.471	515.416	547.351
Q9ESL4	Mitogen-activated protein kinase kinase kinase 20 OS=Mus musculus OX=10090 GN=Map3k20 PE=1 SV=1	GSVSLNSSPK	N-Term(TMTpro); S8(Phospho); K10(TMTpro)	N	0.0101771	0.19118	16	16	24	112.749	135.284	138.977	120.122	120.766	139.365	121.349	168.505	143.932	152.537	167.697	147.899	139.337	142.672	160.263	123.111	159.877	148.7	129.003	126.751	144.595	156.044	147.424	143.896
Q6ZPR6	Inhibitor of Bruton tyrosine kinase OS=Mus musculus OX=10090 GN=Ibtk PE=1 SV=3	SDSSGGYTLSDVIQSPPSAGLLK	N-Term(TMTpro); S3(Phospho); K23(TMTpro)	N	1.5514e-06	0.000844351	20	12	24	29.7121	33.5293	32.387	25.2618	30.3948	31.9091	30.6644	37.5847	36.006	37.6377	39.7337	44.16	40.6723	42.0571	41.663	38.3427	38.7647	35.9289	2.18921e-05	0.0186492	24	19	5.65234	0.0170196	1	23.7232	17.805	41.684	5.88803e-06	0.00524383	23.8616	18.3997	35.9174	6.45446	0.179703
Q9JMK2	Casein kinase I isoform epsilon OS=Mus musculus OX=10090 GN=Csnk1e PE=1 SV=2	IQQTGNTSPR	N-Term(TMTpro); S8(Phospho)	N	0.0052396	0.137188	20	16	24	330.769	354.148	446.859	339.126	290.021	357.34	335.906	345.466	328.843	330.994	450.316	356.426	438.639	440.493	435.346	391.016	380.091	365	377.259	328.829	336.738	379.245	438.159	378.703
Q9DC28	Casein kinase I isoform delta OS=Mus musculus OX=10090 GN=Csnk1d PE=1 SV=2	GLPSTASGR	N-Term(TMTpro); S7(Phospho)	Y	0.000318606	0.0305138	24	4	24	544.98	440.994	523.815	587.37	438.763	608.56	670.51	673.068	556.359	969.367	1096.71	795.77	964.735	887.244	877.688	833.926	1286.67	893.238	503.263	544.898	633.312	953.951	909.889	1004.61
Q8K3G5	Inactive serine/threonine-protein kinase VRK3 OS=Mus musculus OX=10090 GN=Vrk3 PE=1 SV=2	HSDCDSSGSDNTLTSPDR	N-Term(TMTpro); C4(Carbamidomethyl); S6(Phospho)	Y	0.00124441	0.0613853	24	8	24	61.2953	69.4145	63.5819	49.2708	54.1496	56.4783	64.2262	90.7094	75.953	77.5402	81.533	98.4764	77.2917	92.4985	61.3369	93.2163	107.804	87.5227	64.7639	53.2996	76.9629	85.8499	77.0424	96.181
Q3U4D5	Protein kinase, AMP-activated, gamma 2 non-catalytic subunit, isoform CRA_c OS=Mus musculus OX=10090 GN=Prkag2 PE=2 SV=1	KVDSPFSSGSPSR	N-Term(TMTpro); K1(TMTpro); S4(Phospho); S7(Phospho)	N	0.0052396	0.137188	24	8	24	209.067	271.442	293.943	206.115	206.969	259.922	220.914	236.053	253.055	306.067	317.972	296.008	259.894	323.779	266.085	295.308	334.428	278.501	258.151	224.335	236.674	306.682	283.253	302.745
O35493	Dual specificity protein kinase CLK4 OS=Mus musculus OX=10090 GN=Clk4 PE=1 SV=1	RSRSIEDDEEGHLICQSGDVLR	N-Term(TMTpro); S2(Phospho); S4(Phospho); C15(Carbamidomethyl)	Y	0.00842471	0.177243	24	12	24	38.1697	48.0412	48.8101	38.8027	38.9688	48.022	27.3672	33.7503	30.7549	42.6828	39.1376	49.3315	40.3135	49.1976	45.4701	35.0894	55.1859	54.0048	45.007	41.9312	30.6241	43.7173	44.9937	48.0933
O35493	Dual specificity protein kinase CLK4 OS=Mus musculus OX=10090 GN=Clk4 PE=1 SV=1	SRSIEDDEEGHLICQSGDVLR	N-Term(TMTpro); S1(Phospho); S3(Phospho); C14(Carbamidomethyl)	Y	0.00952358	0.184257	24	12	24	213.837	215.385	233.627	225.582	216.073	262.675	183.196	192.991	186.53	233.358	234.916	240.415	212.57	266.176	210.746	228.746	294.195	300.011	220.95	234.777	187.572	236.23	229.831	274.317
Q2NL51	Glycogen synthase kinase-3 alpha OS=Mus musculus OX=10090 GN=Gsk3a PE=1 SV=2	TSSFAEPGGGGGGGGGGPGGSASGPGGTGGGK	N-Term(TMTpro); S3(Phospho); K32(TMTpro)	Y	0.0106196	0.197974	24	8	24	24.6911	26.4195	24.5037	19.2428	20.6516	25.1102	23.7123	28.2728	19.0191	27.9525	28.5022	26.5946	28.6576	27.9242	30.4759	31.7922	31.1642	24.3364	25.2048	21.6682	23.6681	27.6831	29.0192	29.0976
Q14AX6-3	Isoform 3 of Cyclin-dependent kinase 12 OS=Mus musculus OX=10090 GN=Cdk12	LYNSEESRPYTNK	N-Term(TMTpro); S7(Phospho); K13(TMTpro)	Y	0.0106851	0.198627	24	16	24	120.941	127.092	148.666	118.883	114.993	131.372	118.568	115.229	104.643	86.505	125.781	108.244	118.717	115.01	89.6239	116.684	172.791	138.853	132.233	121.75	112.813	106.843	107.784	142.776

### Sheet: Kinases in O-GlcNAc proteome
S8 File. Rhythmic kinases detected in proteomic, phosphoproteomic and O-GlcNAc proteomic datasets
Uniprot	normalized	name	Class	Description	pVal	FDR	phase	peak.shape	period	Labeled_03_1	Labeled_03_2	Labeled_03_3	Labeled_07_1	Labeled_07_2	Labeled_07_3	Labeled_11_1	Labeled_11_2	Labeled_11_3	Labeled_15_1	Labeled_15_2	Labeled_15_3	Labeled_19_1	Labeled_19_2	Labeled_19_3	Labeled_23_1	Labeled_23_2	Labeled_23_3	ZT03	ZT07	ZT11	ZT15	ZT19	ZT23
Q69ZA1	Y	CDK13	RNA processing	Cyclin-dependent kinase 13; EC 2.7.11.22; EC 2.7.11.23; CDC2-related ...	0.0276618	0.194818	24	4	24	19.5767	10.6666	13.4229	10.3641	24.6535	17.2637	19.6782	19.3051	15.2817	16.1259	25.4668	13.3662	22.2641	23.1682	19.6916	24.2133	29.3687	27.8486	14.5554	17.4271	18.0884	18.3197	21.708	27.1436
